# Genomic analysis of carbapenemase-encoding plasmids from *Klebsiella pneumoniae* across Europe highlights three major patterns of dissemination

**DOI:** 10.1101/2019.12.19.873935

**Authors:** Sophia David, Victoria Cohen, Sandra Reuter, Anna E. Sheppard, Tommaso Giani, Julian Parkhill, the European Survey of Carbapenemase-Producing Enterobacteriaceae (EuSCAPE) Working Group, the ESCMID Study Group for Epidemiological Markers (ESGEM), Gian Maria Rossolini, Edward J. Feil, Hajo Grundmann, David M. Aanensen

## Abstract

The incidence of *Klebsiella pneumoniae* infections that are resistant to carbapenems, a last-line class of antibiotics, has been rapidly increasing. The primary mechanism of carbapenem resistance is production of carbapenemase enzymes, which are most frequently encoded on plasmids by *bla*_OXA-48-like_, *bla*_VIM_, *bla*_NDM_ and *bla*_KPC_ genes. Using short-read sequence data, we previously analysed genomes of 1717 isolates from the *K. pneumoniae* species complex submitted during the European survey of carbapenemase-producing *Enterobacteriaceae* (EuSCAPE). Here, we investigated the diversity, prevalence and transmission dynamics of carbapenemase-encoding plasmids using long-read sequencing of representative isolates (*n*=79) from this collection in combination with short-read data from all isolates. We highlight three major patterns by which carbapenemase genes have disseminated via plasmids. First, *bla*_OXA-48-like_ genes have spread across diverse lineages primarily via a highly conserved, epidemic pOXA-48-like plasmid. Second, *bla*_VIM_ and *bla*_NDM_ genes have spread via transient associations of diverse plasmids with numerous lineages. Third, *bla*_KPC_ genes have transmitted predominantly by stable association with one clonal lineage (ST258/512) despite frequent mobilisation between pre-existing yet diverse plasmids within the lineage. Despite contrasts in these three modes of carbapenemase gene spread, which can be summarised as using one plasmid/multiple lineages, multiple plasmids/multiple lineages, and multiple plasmids/one lineage, all are underpinned by significant propagation along high-risk clonal lineages.
