## Supplementary Table 3 for "Genomic analysis of carbapenemase-encoding plasmids from *Klebsiella pneumoniae* across Europe highlights three major patterns of dissemination"

### Sheet: Sheet1
Table S3. Long-read sequenced isolates carrying one or more carbapenemase genes from the EuSCAPE collection. Assembly statistics are provided for the hybrid genomes and the replicon types found are shown.
Sample name	Run accession (PacBio data)	Assembly accession number	Scaffold accession	Species	Carbapenemase(s)	Final context group (short-read data)	Coverage of carbapenemase gene relative to MLST genes (short-read data)	Country	ST	Total number of contigs (>1kb)	Total length (contigs >1kb only) (bp)	N50 (bp)	Chromosomal contig circularised	Contig containing carbapenemase	Size of contig containing carbapenemase	Contig containing carbapenemase circularised?	Replicons in contig containing carbapenemase	All replicons
EuSCAPE_UK065	ERR3440429	GCA_902156115	CABFXZ010000001-CABFXZ010000009	K. pneumoniae sensu stricto	blaOXA-48-like	Ambiguous	23.6038	United Kingdom	ST14	9	5699232	5409838	Yes	6	5961	No	ColKP3	IncFIB(K) - contig 2; IncR - contig 3; IncFII(K) - contig 5; ColKP3 - contig 6
EuSCAPE_TR002	ERR3218388	GCA_902156205	CABFXI010000001-CABFXI010000023	K. pneumoniae sensu stricto	blaOXA-48-like	Ambiguous	28.5817	Turkey	ST14	23	5783019	3881460	No	8	5961	No	ColKP3	IncHI1B, IncFIB(Mar) - contig 3; IncFIB(K) - contig 5; IncR - contig 6; ColKP3 - contig 8
EuSCAPE_TR009	ERR3440431	GCA_902156055	CABFXO010000001-CABFXO010000004	K. pneumoniae sensu stricto	blaOXA-48-like	Ambiguous	27.8494	Turkey	ST14	4	5714021	5602868	No	3	6141	Yes	ColKP3	IncHI1B, IncR, IncFIB(Mar) - contig 1; IncFIB(K) - contig 2; ColKP3 - contig 3
EuSCAPE_MT013	ERR3218382	GCA_902156095	CABFXJ010000001-CABFXJ010000018	K. pneumoniae sensu stricto	blaOXA-48-like	Ambiguous	0.567925	Malta	ST11	18	5476820	5283772	No	2	61123	No	IncL/M(pOXA-48)	IncL/M(pOXA-48) - contig 2; IncN - contig 4; IncFIB(K) - contig 5
EuSCAPE_ES046	ERR3013197	GCA_902156185	CABFXQ010000001-CABFXQ010000006	K. pneumoniae sensu stricto	blaOXA-48-like	Ambiguous	1.68144	Spain	ST11	6	5597624	5357401	No	1	5357401	No	NA	IncFII(K), IncFIB(K) - contig 2; IncR - contig 3
EuSCAPE_TR057	ERR3440430	GCA_902156085	CABFYA010000001-CABFYA010000011	K. pneumoniae sensu stricto	blaOXA-48-like	Ambiguous	1.60839	Turkey	ST101	11	5646286	5376581	No	4	58972	No	IncL/M(pMU407)	IncR - contig 3; IncL/M(pMU407) - contig 4; Col440II - contig 19
EuSCAPE_MT005	ERR3013199	GCA_902156125	CABFXW010000001-CABFXW010000013	K. pneumoniae sensu stricto	blaOXA-48-like	Ambiguous	0.461491	Malta	ST11	13	5446914	5336703	Yes	2	63498	Yes	IncL/M(pOXA-48)	IncL/M(pOXA-48) - contig 2; IncN - contig 3; Col440I - contig 5; Col440I - contig 9
EuSCAPE_DE075	ERR3226454	GCA_902156035	CABFXN010000001-CABFXN010000013	K. pneumoniae sensu stricto	blaOXA-48-like	Ambiguous	1.79421	Germany	ST530	13	5665276	5309405	Yes	1	5309405	Yes	NA	IncFII(K), IncQ1, IncFIB(K) - contig 2; IncFII - contig 3
EuSCAPE_BE078	ERR3354216	GCA_902156045	CABFXL010000001-CABFXL010000011	K. pneumoniae sensu stricto	blaOXA-48-like	Context 1	2.83973	Belgium	ST788	11	5560309	3996060	No	6	45402	Yes	IncX3	IncFII, IncFIB(K) - contig 3; IncX3 - contig 6
EuSCAPE_FR056	TBC	GCA_902156155	CABFXX010000001-CABFXX010000013	K. pneumoniae sensu stricto	blaOXA-48-like	Context 2	0.775553	France	ST1709	13	5832169	3393002	No	4	149633	Yes	IncA/C2	IncFIB(K) - contig 3; IncA/C2 - contig 4; IncFIB(pKPHS1) - contig 5
EuSCAPE_RS017	ERR3013200	GCA_902155925	CABFWS010000001-CABFWS010000012	K. pneumoniae sensu stricto	blaOXA-48-like, blaNDM	Ambiguous (blaOXA-48-like), context 1 (blaNDM)	12.4 (blaOXA-48-like), 1.4 (blaNDM)	Serbia	ST101	12	5925984	5458928	Yes	6 (blaOXA-48-like), 2 (blaNDM)	20318 (blaOXA-48-like), 197553 (blaNDM)	No (blaOXA-48-like), no (blaNDM)	None (blaOXA-48-like), IncR, IncA/C2 (blaNDM)	IncR, IncA/C2 - contig 2; IncFIB(K) - contig 3; IncL/M(pOXA-48) - contig 5; Col440II - contig 27
EuSCAPE_TR083	ERR3062958	GCA_902155915	CABFXA010000001-CABFXA010000019	K. pneumoniae sensu stricto	blaOXA-48-like, blaNDM	Ambiguous (blaOXA-48-like), context 2 (blaNDM)	5.7 (blaOXA-48-like), 1.5 (blaNDM)	Turkey	ST395	19	5856667	861042	No	10 (blaOXA-48-like), 8 (blaNDM)	62812 (blaOXA-48-like), 101247 (blaNDM)	Yes (blaOXA-48-like), no (blaNDM)	IncL/M(pOXA-48) (blaOXA-48-like), IncFII(Yp) (blaNDM)	IncFII(K), IncFIB(K) - contig 6; IncFII(Yp) - contig 8; IncL/M(pOXA-48) - contig 10; IncR - contig 11
EuSCAPE_HU025	ERR3041784	GCA_902155885	CABFWY010000001-CABFWY010000006	K. pneumoniae sensu stricto	blaVIM	Context 1	1.8684	Hungary	ST15	6	5665548	5339812	No	1	5339812	Yes	NA	IncFII, IncFIB(K) - contig 2; IncR - contig 3
EuSCAPE_GR073	ERR2935092	GCA_902156015	CABFXE010000001-CABFXE010000009	K. pneumoniae sensu stricto	blaVIM	Context 2	1.18114	Greece	ST383	9	5816613	5373892	Yes	2	224597	Yes	IncHI1B, IncFIB(Mar)	IncHI1B, IncFIB(Mar) - contig 2; IncA/C2 - contig 3; IncFII - contig 4
EuSCAPE_LV006	ERR2935093	GCA_902155905	CABFWR010000001-CABFWR010000003	K. pneumoniae sensu stricto	blaVIM	Context 3	1.58638	Latvia	ST86	3	5546434	5244218	Yes	3	87131	Yes	None	IncHI1B - contig 2
EuSCAPE_ES094	ERR3284490	GCA_902155895	CABFXB010000001-CABFXB010000005	K. pneumoniae sensu stricto	blaVIM	Context 4	0.517857	Spain	ST147	5	5787580	5251216	Yes	2	284334	Yes	IncHI2A, IncHI2	IncHI2A, IncHI2 - contig 2; IncFIB(K) - contig 3; IncFII(K) - contig 4
EuSCAPE_IT312	ERR3062955	GCA_902155975	CABFXG010000001-CABFXG010000004	K. pneumoniae sensu stricto	blaVIM	Context 5	1.98995	Italy	ST870	4	5484881	5189125	Yes	3	45978	Yes	IncN	IncFII(K), IncFIB(K) - contig 2; IncN - contig 3
EuSCAPE_ES220	ERR2980418	GCA_902155835	CABFWX010000001-CABFWX010000004	K. pneumoniae sensu stricto	blaVIM	Context 6	5.66589	Spain	ST483	4	5875110	5381129	Yes	4	68399	Yes	IncL/M(pOXA-48)	IncHI2A, IncHI2 - contig 2; IncFIB(K) - contig 3; IncL/M(pOXA-48) - contig 4
EuSCAPE_HU009	ERR3062957	GCA_902155845	CABFWZ010000001-CABFWZ010000006	K. pneumoniae sensu stricto	blaVIM	Context 7	0.63	Hungary	ST15	6	5627292	5380124	Yes	3	87115	Yes	IncR	IncFIB(K), IncFII - contig 2; IncR - contig 3
EuSCAPE_TR203	ERR3062956	GCA_900508725	UJWM02000001-UJWM02000024	K. pneumoniae sensu stricto	blaVIM, blaOXA-48-like	Context 8 (blaVIM), ambiguous (blaOXA-48-like)	1.4 (blaVIM), 0.2 (blaOXA-48-like)	Turkey	ST525	16	5735412	5228984	Yes	2 (blaVIM), 13 (blaOXA-48-like)	147927 (blaVIM), 2457 (blaOXA-48-like)	Yes (blaVIM), no (blaOXA-48-like)	IncA/C2 (blaVIM), none found (blaOXA-48-like)	IncA/C2 - contig 2; IncFII(pKPX1) - contig 3; IncL/M(pOXA48) - contig 6; Col440II - contig 22
EuSCAPE_RO094	ERR2990039	GCA_902155955	CABFXC010000001-CABFXC010000004	K. pneumoniae sensu stricto	blaVIM	Context 9	4.86267	Romania	ST22	4	5417885	5155677	Yes	3	84118	Yes	IncL/M	IncL/M - contig 3
EuSCAPE_IT062	ERR3291639	GCA_902155875	CABFWT010000001-CABFWT010000008	K. pneumoniae sensu stricto	blaVIM	Context 10	1.73079	Italy	ST147	8	5839827	5295787	Yes	3	151649	Yes	IncA/C	IncFII, IncFIB(K) - contig 2; IncA/C - contig 3
EuSCAPE_ES291	ERR3226456	GCA_902156075	CABFXR010000001-CABFXR010000019	K. pneumoniae sensu stricto	blaKPC	Context 1	2.37975	Spain	ST258	19	5726668	5401890	Yes	2	78232	Yes	IncFIB(pQil)	IncFIB(pQil) - contig 2; IncFII(K) - contig 4; IncFIB(K) - contig 7; ColRNAI - contig 8
EuSCAPE_IL011	ERR3226457	GCA_902156195	CABFXY010000001-CABFXY010000009	K. pneumoniae sensu stricto	blaKPC	Context 2	1.35783	Israel	ST512	9	5630355	5446010	Yes	2	59092	No	None found	IncN - contig 3; IncFIB(K) - contig 4; ColRNAI - contig 6
EuSCAPE_IL063	ERR3284492	GCA_902156065	CABFXS010000001-CABFXS010000007	K. pneumoniae sensu stricto	blaKPC	Context 3	0.803856	Israel	ST512	7	5794819	5438226	Yes	3	99442	No	IncFIB(pQil), IncFII(K)	IncFIB(K), IncFII(K) - contig 2; IncFIB(pQil), IncFII(K) - contig 3; IncX3 - contig 4; ColRNAI - contig 5
EuSCAPE_LU018	ERR3354217	GCA_902156215	CABFYB010000001-CABFYB010000012	K. pneumoniae sensu stricto	blaKPC	Context 4	1.71268	Luxembourg	ST37	12	5895946	3114011	No	5	128837	Yes	IncFIB(pQil), IncFII(K)	IncFIB(K), IncFII(K) - contig 3; IncFIB(Mar) - contig 4; IncFIB(pQil), IncFII(K) - contig 5
EuSCAPE_LU008	TBC	GCA_902156305	CABFYT010000001-CABFYT010000024	K. pneumoniae sensu stricto	blaKPC	Context 4	2.01484	Luxembourg	ST147	24	5676651	3334782	No	8	65107	No	IncFIB(pQil), IncFII(K)	IncFII(K), IncFIB(K) - contig 5; IncFIB(pKPHS1) - contig 6; IncFIB(pQil), IncFII(K) - contig 8
EuSCAPE_GR158	ERR3284493	GCA_902156385	CABFYN010000001-CABFYN010000004	K. pneumoniae sensu stricto	blaKPC	Context 5	2.75865	Greece	ST258	4	5745718	5463864	Yes	3	53292	Yes	IncX3	IncFII(K), IncFIB(K), ColRNAI - contig 2; IncX3 - contig 3
EuSCAPE_ES085	ERR3354218	GCA_902156405	CABFYR010000001-CABFYR010000008	K. pneumoniae sensu stricto	blaKPC	Context 6	8.10417	Spain	ST11	8	5667971	4297817	No	5	39063	Yes	IncP6	IncFII(K), IncFIB(K) - contig 3; IncX1, IncR - contig 4; IncP6 - contig 5
EuSCAPE_UK048	ERR3284494	GCA_902156365	CABFYJ010000001-CABFYJ010000006	K. pneumoniae sensu stricto	blaKPC	Context 7	2.86733	United Kingdom	ST258	6	5839393	5516158	Yes	3	96969	Yes	FIA(pBK30683), IncX3	IncFII(K), IncFIB(K) - contig 2; FIA(pBK30683), IncX3 - contig 3; ColRNAI - contig 4
EuSCAPE_IT178	ERR3226458	GCA_902156245	CABFYU010000001-CABFYU010000021	K. pneumoniae sensu stricto	blaKPC	Context 8	0.891649	Italy	ST512	21	5718947	5373714	Yes	5	39715	No	IncFIB(pQil)	IncFII(K) - contig 4; IncFIB(pQil) - contig 5; IncX3 - contig 6; IncFIB(K) - contig 7; ColRNAI - contig 12
EuSCAPE_IT278	ERR3218383	GCA_902156315	CABFYG010000001-CABFYG010000015	K. pneumoniae sensu stricto	blaKPC	Context 9	0.546987	Italy	ST512	15	5748863	5435761	Yes	3	54920	No	IncFIB(pQil)	IncFIB(K), IncFII(K) - contig 2; IncFIB(pQil) - contig 3; IncX3 - contig 4; ColRNAI - contig 6
EuSCAPE_IT288	ERR3218384	GCA_902156395	CABFYH010000001-CABFYH010000011	K. pneumoniae sensu stricto	blaKPC	Context 10	1.09007	Italy	ST512	11	5816996	5439874	Yes	3	90718	No	IncFIB(pQil), IncFII(K)	IncFIB(K) - contig 2; IncFIB(pQil), IncFII(K) - contig 3; IncN - contig 4; IncFII(K) - contig 5; ColRNAI - contig 6
EuSCAPE_DE072	ERR3218386	GCA_902156285	CABFYC010000001-CABFYC010000008	K. pneumoniae sensu stricto	blaKPC	Context 11	1.79962	Germany	ST36	8	5540108	5229245	Yes	4	23754	Yes	ColRNAI	IncFIB(K), IncFII - contig 2; ColRNAI - contig 4
EuSCAPE_IT242	ERR3218385	GCA_902156235	CABFYQ010000001-CABFYQ010000005	K. pneumoniae sensu stricto	blaKPC	Context 12	0.958858	Italy	ST512	5	5616388	5433034	Yes	2	103164	Yes	IncFIB(pQil), IncFII(K)	IncFIB(pQil), IncFII(K) - contig 2; IncN - contig 3; ColRNAI - contig 4
EuSCAPE_AT022	ERR3291632	GCA_902156335	CABFYF010000001-CABFYF010000002	K. pneumoniae sensu stricto	blaKPC	Context 14	0.431644	Austria	ST258	2	5519660	5351865	Yes	2	167795	Yes	IncFIB(K), IncFII(K)	IncFIB(K), IncFII(K) - contig 2
EuSCAPE_IT030	ERR3291633	GCA_902156325	CABFYE010000001-CABFYE010000008	K. pneumoniae sensu stricto	blaKPC	Context 15	0.488981	Italy	ST512	8	5622417	5376254	Yes	2	113639	Yes	IncFIB(pQil), IncFII(K)	IncFIB(pQil), IncFII(K) - contig 2; IncFII - contig 3; IncX3 - contig 4; ColRNAI - contig 5
EuSCAPE_IT258	ERR3291634	GCA_902156225	CABFYD010000001-CABFYD010000006	K. pneumoniae sensu stricto	blaKPC	Context 16	1.23043	Italy	ST512	6	5808541	5437707	Yes	3	109679	Yes	IncFIB(pQil)	IncFII(K), IncFIB(K) - contig 2; IncFIB(pQil) - contig 3; IncX3 - contig 4; ColRNAI - contig 5
EuSCAPE_IT166	ERR3372807	GCA_902156275	CABFYL010000001-CABFYL010000009	K. pneumoniae sensu stricto	blaKPC	Context 17	1.73073	Italy	ST258	9	5759315	5420935	No	4	18494	No	None found	IncFII(K), IncFIB(K) - contig 2; IncFIB(pQil) - contig 3; ColRNAI - contig 7
EuSCAPE_IT152	ERR3291635	GCA_902156295	CABFYS010000001-CABFYS010000004	K. pneumoniae sensu stricto	blaKPC	Context 18	2.11148	Italy	ST512	4	5718631	5433592	Yes	3	108219	Yes	IncFIB(pQil)	IncFIB(K), IncFII(K) - contig 2; IncFIB(pQil) - contig 3; ColRNAI - contig 4
EuSCAPE_IT266	ERR3291636	GCA_902156255	CABFYK010000001-CABFYK010000016	K. pneumoniae sensu stricto	blaKPC	Context 19	3.10438	Italy	ST512	16	5879093	2570598	No	5	57994	Yes	None found	IncFII(K), IncFIB(K) - contig 3; IncA/C2 - contig 4; IncX3 - contig 6; ColRNAI - contig 10
EuSCAPE_BE098	ERR3291637	GCA_902156345	CABFYM010000001-CABFYM010000006	K. pneumoniae sensu stricto	blaKPC	Context 20	1.59193	Belgium	ST512	6	5701579	5298328	No	2	313638	No	IncFII(K), IncFIB(K)	IncFII(K), IncFIB(K) - contig 2; IncX3 - contig 3; ColRNAI - contig 5
EuSCAPE_BE091	TBC	GCA_902156265	CABFYI010000001-CABFYI010000004	K. pneumoniae sensu stricto	blaKPC	Context 21	2.34668	Belgium	ST512	4	5653584	5389642	Yes	2	247225	Yes	IncX3, IncFII(K), IncFIB(K)	IncX3, IncFII(K), IncFIB(K) - contig 2; ColRNAI - contig 3
EuSCAPE_IT222	ERR3372808	GCA_902156575	CABFYY010000001-CABFYY010000003	K. pneumoniae sensu stricto	blaKPC	Context 22	1.6046	Italy	ST512	3	5613004	5376585	Yes	2	223923	Yes	IncFII(K), IncFIB(K)	IncFII(K), IncFIB(K) - contig 2; ColRNAI - contig 3
EuSCAPE_IT300	ERR3372809	GCA_902156465	CABFZG010000001-CABFZG010000008	K. pneumoniae sensu stricto	blaKPC	Context 23	1.16988	Italy	ST512	8	5757488	5389979	Yes	5	18498	No	None found	IncFII(K), IncFIB(K) - contig 2; IncFIB(pQil) - contig 3; IncX3 - contig 4; ColRNAI - contig 6; IncFII(K) - contig 7
EuSCAPE_MK006	ERR3372810	GCA_902156455	CABFZA010000001-CABFZA010000008	K. pneumoniae sensu stricto	blaKPC	Context 24	4.66525	Macedonia	ST258	8	5828494	5427782	Yes	2	179988	Yes	IncFII(K), IncFIB(K)	IncFII(K), IncFIB(K) - contig 2; IncA/C2 - contig 3; IncX3 - contig 4; ColRNAI - contig 5
EuSCAPE_IT013	ERR3372811	GCA_902156565	CABFYZ010000001-CABFYZ010000010	K. pneumoniae sensu stricto	blaKPC	Context 25	0.276777	Italy	ST512	10	5695696	5365945	Yes	2	119433	No	IncFIB(pQil), IncFIB(K), IncFII(K)	IncFIB(pQil), IncFIB(K), IncFII(K) - contig 2; IncX3 - contig 5; ColRNAI - contig 7
EuSCAPE_DE024	ERR3372812	GCA_900512345	UKKH02000001-UKKH02000009	K. pneumoniae sensu stricto	blaKPC	Context 26	0.339346	Germany	ST147	7	5768343	5346416	No	4	101058	Yes	IncFII(K), IncFIB(pQil)	IncFIB(Mar), IncHI1B - contig 2; IncFIB(pKPHS1) - contig 3; IncFIB(pQil), IncFII(K) - contig 4
EuSCAPE_GR075	ERR3382759	GCA_902156555	CABFZH010000001-CABFZH010000017	K. pneumoniae sensu stricto	blaKPC, blaVIM	Context 27 (blaKPC), context 2 (blaVIM)	1.9 (blaKPC), 1.3 (blaVIM)	Greece	ST383	17	5910258	3664321	No	4 (blaKPC), 12 (blaVIM)	102122 (blaKPC), 2934 (blaVIM)	Yes (blaKPC), no (blaVIM)	IncFIB(pQil), IncFII(K) (blaKPC), none found (blaVIM)	IncFIB(Mar), IncHI1B - contig 3; IncFIB(pQil), IncFII(K) - contig 4; IncA/C2 - contig 5; IncFII - contig 6
EuSCAPE_PL039	ERR3382754	GCA_902156515	CABFZC010000001-CABFZC010000005	K. pneumoniae sensu stricto	blaKPC	Context 28	0.509994	Poland	ST258	5	5761193	5553321	Yes	2	138453	Yes	FIA(pBK30683)	FIA(pBK30683) - contig 2; ColRNAI - contig 4
EuSCAPE_IL077	ERR3372818	GCA_902156655	CABFZV010000001-CABFZV010000013	K. pneumoniae sensu stricto	blaKPC	Context 29	0.296108	Israel	ST512	13	5574177	2801743	No	6	23627	No	None found	IncFII(K), IncFIB(K) - contig 3; IncN - contig 5; ColRNAI - contig 9
EuSCAPE_IL012	ERR3372813	GCA_902156755	CABGAA010000001-CABGAA010000006	K. pneumoniae sensu stricto	blaKPC	Context 30	1.48418	Israel	ST512	6	5546359	3804487	No	1	3804487	No	None found	ColRNAI - contig 3
EuSCAPE_IL058	ERR3372814	GCA_902156715	CABGAG010000001-CABGAG010000006	K. pneumoniae sensu stricto	blaKPC	Context 31	1.92468	Israel	ST512	6	5701785	5409814	Yes	2	271897	No	IncFIB(K), IncFII(K), IncN	IncFIB(K), IncFII(K), IncN - contig 2; ColRNAI - contig 3
EuSCAPE_GR153	ERR3382755	GCA_902156795	CABGAI010000001-CABGAI010000006	K. pneumoniae sensu stricto	blaKPC	Context 32	1.36091	Greece	ST420	6	5667023	5220303	No	3	113639	Yes	IncFIB(pQil), IncFII(K)	IncHI1B - contig 2; IncFIB(pQil), IncFII(K) - contig 3
EuSCAPE_AT027	ERR3382756	GCA_902156765	CABFZZ010000001-CABFZZ010000008	K. pneumoniae sensu stricto	blaKPC	Context 33	0.338255	Austria	ST258	8	5594015	5337444	No	3	25012	Yes	ColRNAI	IncFII(K), IncFIB(K) - contig 2; ColRNAI - contig 3
EuSCAPE_DE073	ERR3382757	GCA_902156825	CABGAK010000001-CABGAK010000011	K. variicola	blaKPC	Context 35	1.21878	Germany	ST1848	11	5897253	5561094	Yes	4	54622	No	IncN	IncFII, IncFIB(AP001918), IncFIA - contig 2; IncR, IncFII - contig 3; IncN - contig 4; IncX1 - contig 5; Col156 - contig 7
EuSCAPE_IT370	ERR3382758	GCA_902156865	CABGAO010000001-CABGAO010000023	K. pneumoniae sensu stricto	blaKPC	Context 36	0.984267	Italy	ST512	23	5701348	5411490	No	2	79685	No	IncFII(K)	IncFII(K) - contig 2; IncFIB(pQil) - contig 6; IncFIB(K) - contig 8; IncX3 - contig 12
EuSCAPE_IT386	ERR3372816	GCA_902156895	CABGAQ010000001-CABGAQ010000032	K. pneumoniae sensu stricto	blaKPC	Context 37	1.30423	Italy	ST512	32	5664939	1118424	No	9	43212	No	IncFII(K)	IncFIB(K) - contig 5; IncFIB(pQil) - contig 7; IncFII(K) - contig 9; IncFII(K) - contig 13
EuSCAPE_IT100	ERR3372817	GCA_902156885	CABGAR010000001-CABGAR010000015	K. pneumoniae sensu stricto	blaKPC	Context 38	2.42486	Italy	ST512	15	5761327	5440772	No	3	50784	No	IncFIB(pQil), IncFII(K)	IncFIB(K), IncX3 - contig 2; IncFIB(pQil), IncFII(K) - contig 3; IncFII(K) - contig 6
EuSCAPE_DE016	ERR3372806	GCA_902156985	CABGAZ010000001-CABGAZ010000006	K. pneumoniae sensu stricto	blaKPC	Context 39	0.392228	Germany	ST258	6	5649001	5324621	No	3	55685	Yes	IncX3	IncFII(K), IncFIB(K) - contig 2; IncX3 - contig 3; ColRNAI - contig 5
EuSCAPE_GR049	ERR3396634	GCA_902156975	CABGAX010000001-CABGAX010000022	K. pneumoniae sensu stricto	blaKPC	Context 40	1.4266	Greece	ST258	22	5607324	1437997	No	9	110802	No	IncFII(K), IncFIB(pQil)	IncFII(K), IncFIB(pQil) - contig 9; ColRNAI - contig 12; Col440I - contig 14
EuSCAPE_BE092	ERR3396635	GCA_902157005	CABGAY010000001-CABGAY010000013	K. pneumoniae sensu stricto	blaKPC	Context 41	2.08447	Belgium	ST258	13	5820605	5433120	No	2	173505	Yes	IncFII(K), IncFIB(K)	IncFII(K), IncFIB(K) - contig 2; IncA/C2 - contig 3; IncX3 - contig 4; ColRNAI - contig 6
EuSCAPE_IE024	ERR3396636	GCA_902157075	CABGBH010000001-CABGBH010000003	K. pneumoniae sensu stricto	blaKPC	Context 42	2.78194	Ireland	ST258	3	5624998	5336943	Yes	2	274214	Yes	IncX5, IncFII(K), IncFIB(K)	IncX5, IncFII(K), IncFIB(K) - contig 2; ColRNAI - contig 3
EuSCAPE_ES073	ERR3396637	GCA_902157085	CABGBK010000001-CABGBK010000020	K. pneumoniae sensu stricto	blaKPC	Context 43	11.1806	Spain	ST11	20	5638969	1144216	No	12	7925	No	None found	IncFIB(K), IncFII(K) - contig 7; IncR, IncX1 - contig 8; IncP6 - contig 11
EuSCAPE_IL046	ERR3396638	GCA_902157125	CABGBM010000001-CABGBM010000037	K. pneumoniae sensu stricto	blaKPC	Context 44	0.948795	Israel	ST292	37	5778597	2138074	No	6	114797	Yes	IncFIB(pKPHS1)	IncFIB(Mar) - contig 4; IncFIB(pKPHS1) - contig 6; IncHI1B - contig 9
EuSCAPE_ES089	ERR3382753	GCA_900516625	ULAV02000001-ULAV02000049	K. pneumoniae sensu stricto	blaKPC, blaOXA-48-like	Ambiguous (blaOXA-48-like), context 45 (blaKPC)	1.4 (blaOXA-48-like), 0.2 (blaKPC)	Spain	ST11	44	5766969	3317000	No	9 (blaKPC), 1 (blaOXA-48-like)	38254 (blaKPC), 3317000 (blaOXA-48-like)	No (blaKPC), no (blaOXA-48-like)	IncP6 (blaKPC), NA (blaOXA-48-like)	IncFII(K) - contig 6; IncR - contig 8; IncP6 - contig 9; IncFIB(K) - contig 12; IncFIB(Mar) - contig 22; IncHI1B - contig 33
EuSCAPE_PL046	ERR3197116	GCA_902155945	CABFWU010000001-CABFWU010000009	K. pneumoniae sensu stricto	blaNDM	Context 3	2.56865	Poland	ST11~	9	5742686	5379278	Yes	3	136146	No	IncR, IncFII(pKPX1)	IncFIB(K), IncFII(K) - contig 2; IncR, IncFII(pKPX1) - contig 3
EuSCAPE_RS081	ERR3218387	GCA_902155965	CABFWV010000001-CABFWV010000035	K. pneumoniae sensu stricto	blaNDM	Context 4	2.42549	Serbia	ST340	35	5671026	5271414	No	12	12200	Yes	None	IncA/C2 - contig 3; IncX1 - contig 4; IncFII(K) - contig 6; IncFIB(K) - contig 11; Col440II - contig 15; Col440I - contig 19
EuSCAPE_RO052	ERR3372815	GCA_902155865	CABFWQ010000001-CABFWQ010000022	K. pneumoniae sensu stricto	blaNDM	Context 5	3.52368	Romania	ST16	22	5620188	5218520	No	8	14210	No	None	IncHI2, IncHI2A - contig 2; IncL/M - contig 6; Col440II - contig 9; ColpVC - contig 14
EuSCAPE_DE019	ERR3197117	GCA_902156005	CABFXF010000001-CABFXF010000007	K. pneumoniae sensu stricto	blaNDM	Context 6	0.276067	Germany	ST11~	7	5525352	5287228	Yes	2	173234	Yes	IncFIB(pQil), IncFII(K)	IncFIB(pQil), IncFII(K) - contig 2; IncR, IncFII - contig 3; Col440I - contig 5
EuSCAPE_IE008	TBC	GCA_902155985	CABFWP010000001-CABFWP010000003	K. pneumoniae sensu stricto	blaNDM	Context 7	3.25562	Ireland	ST323	3	5364232	5196741	No	2	118064	Yes	IncFII(K), IncFIB(pQil)	IncFII(K), IncFIB(pQil) - contig 2
EuSCAPE_RS010	ERR3440428	GCA_902155935	CABFWW010000001-CABFWW010000026	K. pneumoniae sensu stricto	blaNDM	Context 8	2.41007	Serbia	ST101	26	5729509	2622034	No	3	82992	Yes	IncL/M	IncL/M - contig 3; IncR - contig 4
EuSCAPE_RS105	ERR3354215	GCA_902155855	CABFXD010000001-CABFXD010000012	K. pneumoniae sensu stricto	blaNDM	Context 9	1.34838	Serbia	ST274	12	5471445	5240832	No	2	106315	No	IncA/C2	IncA/C2 - contig 2; IncFII(K) - contig 3; ColRNAI - contig 4
EuSCAPE_RS064	ERR3013194	GCA_902156105	CABFXV010000001-CABFXV010000016	K. pneumoniae sensu stricto	blaNDM	Context 10	1.63333	Serbia	ST437	16	5588017	5309858	Yes	2	153529	No	IncFII(Yp)	IncFII(Yp) - contig 2; IncL/M - contig 3; IncR - contig 4; ColRNAI - contig 7
EuSCAPE_IL075	ERR3354214	GCA_900513705	UKPR02000001-UKPR02000018	K. pneumoniae sensu stricto	blaNDM	Context 11	0.21626	Israel	ST38	12	5656205	5349525	No	6	23339	No	None	IncFII(K), IncFIB(pQil) - contig2; IncFIB(K) - contig 3
EuSCAPE_CZ007	ERR3284489	GCA_902156175	CABFXT010000001-CABFXT010000016	K. pneumoniae sensu stricto	blaNDM	Context 12	0.875674	Czech Republic	ST11	16	5677832	3439770	No	5	120817	No	IncFII(pKPX1)	IncFIB(K), IncFII(K) - contig 4; IncFII(pKPX1) - contig 5; IncQ2 - contig 9
EuSCAPE_GR094	ERR3291638	GCA_902156165	CABFXU010000001-CABFXU010000012	K. pneumoniae sensu stricto	blaNDM	Context 13	3.03209	Greece	ST11	12	5518735	5129615	No	6	28328	No	None	IncFII(pKPX1) - contig 4; IncR - contig 5
EuSCAPE_AT023	TBC	GCA_902156025	CABFXK010000001-CABFXK010000010	K. pneumoniae sensu stricto	blaNDM	Context 14	0.473446	Austria	ST11	10	5711805	5339065	Yes	3	125217	Yes	IncFII(pKPX1)	IncFII(K), IncFIB(K) - contig 2; IncFII(pKPX1) - contig 3; IncN - contig 4; Col440I - contig 6
EuSCAPE_RS002	ERR3354219	GCA_902156145	CABFXP010000001-CABFXP010000007	K. pneumoniae sensu stricto	blaNDM	Context 15	1.60361	Serbia	ST437	7	5420728	5268088	No	2	124298	Yes	IncFII(Yp)	IncFII(Yp) - contig 2; ColRNAI - contig 3
